# Simultaneous estimation of gene regulatory network structure and RNA kinetics from single cell gene expression

**DOI:** 10.1101/2023.09.21.558277

**Authors:** Christopher A Jackson, Maggie Beheler-Amass, Andreas Tjärnberg, Ina Suresh, Angela Shang-mei Hickey, Richard Bonneau, David Gresham

## Abstract

Cells respond to environmental and developmental stimuli by remodeling their transcriptomes through regulation of both mRNA transcription and mRNA decay. A central goal of biology is identifying the global set of regulatory relationships between factors that control mRNA production and degradation and their target transcripts and construct a predictive model of gene expression. Regulatory relationships are typically identified using transcriptome measurements and causal inference algorithms. RNA kinetic parameters are determined experimentally by employing run-on or metabolic labeling (e.g. 4-thiouracil) methods that allow transcription and decay rates to be separately measured. Here, we develop a deep learning model, trained with single-cell RNA-seq data, that both infers causal regulatory relationships and estimates RNA kinetic parameters. The resulting *in silico* model predicts future gene expression states and can be perturbed to simulate the effect of transcription factor changes.

We acquired model training data by sequencing the transcriptomes of 175,000 individual *Saccharomyces cerevisiae* cells that were subject to an external perturbation and continuously sampled over a one hour period. The rate of change for each transcript was calculated on a per-cell basis to estimate RNA velocity. We then trained a deep learning model with transcriptome and RNA velocity data to calculate time-dependent estimates of mRNA production and decay rates. By separating RNA velocity into transcription and decay rates, we show that rapamycin treatment causes existing ribosomal protein transcripts to be rapidly destabilized, while production of new transcripts gradually slows over the course of an hour.

The neural network framework we present is designed to explicitly model causal regulatory relationships between transcription factors and their genes, and shows superior performance to existing models on the basis of recovery of known regulatory relationships. We validated the predictive power of the model by perturbing transcription factors *in silico* and comparing transcriptome-wide effects with experimental data. Our study represents the first step in constructing a complete, predictive, biophysical model of gene expression regulation.
