## Supplemental Table 6 for "Simultaneous estimation of gene regulatory network structure and RNA kinetics from single cell gene expression"

Oligo_ID	Name	Sequence	Description
1949	10x_PERTURB_Dialout_F	GTGACTGGAGTTCAGACGTGTGCTCTTCCGATCTNNNNNNgctcgatgagtttttctaaggatcc	PCR Amplification of KanMX 3' UTR Transcriptional Barcode
1950	10x_PERTURB_Dialout_R	CTACACTCTTTCCCTACACGACGCTCTTCCG	Whole-Transcriptome Amplification (3' cDNA, dTVN PCR Handle)
2099	10x_PERTURB_Dialout_NAT_F	GTGACTGGAGTTCAGACGTGTGCTCTTCCGATCTNNNNNNgtctatgccttgcccttaaggatc	PCR Amplification of NatMX 3' UTR Transcriptional Barcode
2140	TSO_PCR	AAGCAGTGGTATCAACGCAGAGT	Whole-Transcriptome Amplification (Template Switch Oligo)
2385	TSO	AAGCAGTGGTATCAACGCAGAGTACATrGrGrG	Template Switch Oligo
2108	BULK_RT_1	CTACACGACGCTCTTCCGATCTNNNNTCAGTCACTATCNNNNNNNNNNTTTTTTTTTTTTTTTTTTTTTTTTTTTTTTVN	Bulk RNA-seq Barcode/UMI dT30VN
2109	BULK_RT_2	CTACACGACGCTCTTCCGATCTNNNNTTCTGTCCGCAGNNNNNNNNNNTTTTTTTTTTTTTTTTTTTTTTTTTTTTTTVN	Bulk RNA-seq Barcode/UMI dT30VN
2110	BULK_RT_3	CTACACGACGCTCTTCCGATCTNNNNGTACTAGGTTCCNNNNNNNNNNTTTTTTTTTTTTTTTTTTTTTTTTTTTTTTVN	Bulk RNA-seq Barcode/UMI dT30VN
2111	BULK_RT_4	CTACACGACGCTCTTCCGATCTNNNNGATCCGTTATCCNNNNNNNNNNTTTTTTTTTTTTTTTTTTTTTTTTTTTTTTVN	Bulk RNA-seq Barcode/UMI dT30VN
2112	BULK_RT_5	CTACACGACGCTCTTCCGATCTNNNNATTCTAGCATCANNNNNNNNNNTTTTTTTTTTTTTTTTTTTTTTTTTTTTTTVN	Bulk RNA-seq Barcode/UMI dT30VN
2113	BULK_RT_6	CTACACGACGCTCTTCCGATCTNNNNTTGGTCAATGGTNNNNNNNNNNTTTTTTTTTTTTTTTTTTTTTTTTTTTTTTVN	Bulk RNA-seq Barcode/UMI dT30VN
2375	BULK_RT_7	CTACACGACGCTCTTCCGATCTNNNNGCATGTACACCGNNNNNNNNNNTTTTTTTTTTTTTTTTTTTTTTTTTTTTTTVN	Bulk RNA-seq Barcode/UMI dT30VN
2376	BULK_RT_8	CTACACGACGCTCTTCCGATCTNNNNGACGTGTTAAGANNNNNNNNNNTTTTTTTTTTTTTTTTTTTTTTTTTTTTTTVN	Bulk RNA-seq Barcode/UMI dT30VN
2377	BULK_RT_9	CTACACGACGCTCTTCCGATCTNNNNTGCCAATAGCGGNNNNNNNNNNTTTTTTTTTTTTTTTTTTTTTTTTTTTTTTVN	Bulk RNA-seq Barcode/UMI dT30VN
2378	BULK_RT_10	CTACACGACGCTCTTCCGATCTNNNNCTGTGCTAGTGANNNNNNNNNNTTTTTTTTTTTTTTTTTTTTTTTTTTTTTTVN	Bulk RNA-seq Barcode/UMI dT30VN
2379	BULK_RT_11	CTACACGACGCTCTTCCGATCTNNNNCTTCAATCCAACNNNNNNNNNNTTTTTTTTTTTTTTTTTTTTTTTTTTTTTTVN	Bulk RNA-seq Barcode/UMI dT30VN
2380	BULK_RT_12	CTACACGACGCTCTTCCGATCTNNNNATTCATTAACCGNNNNNNNNNNTTTTTTTTTTTTTTTTTTTTTTTTTTTTTTVN	Bulk RNA-seq Barcode/UMI dT30VN
2381	TruSeq P5 UDI0001	CAAGCAGAAGACGGCATACGAGATcgagtaatGTGACTGGAGTTCAGACGTGT	TruSeq i5 index primer
2382	TruSeq P5 UDI0002	CAAGCAGAAGACGGCATACGAGATtctccggaGTGACTGGAGTTCAGACGTGT	TruSeq i5 index primer
2383	TruSeq P5 UDI0003	CAAGCAGAAGACGGCATACGAGATgagattccGTGACTGGAGTTCAGACGTGT	TruSeq i5 index primer
2354	FPR1_FWD	TAAACTCGAGTATAAGCAAAAAATCAATCAAAACAAGTAATAATGcggggacatggaggc	FPR1 Deletion & Transcriptional Barcoding
2355	FPR1_REV	AATAAAAAGCAGAAAGGCGGCTCAATTGATAGTACTTTGCTTTTAgggatcgacagcagt	FPR1 Deletion & Transcriptional Barcoding
2356	FPR1_CONF_C	ATGTTGGTATTCCAAAGTTGTCTGT	FPR1 Deletion Validation
2357	FPR1_CONF_D	ACAAAAATGAACCATTAGCAAAGAG	FPR1 Deletion Validation
1918	HO_FWD	CATATCCTCATAAGCAGCAATCAATTCTATCTATACTTTAAAATGcggggacatggaggc	HO Deletion & Transcriptional Barcoding
1919	HO_REV	TTACTTTTATTACATACAACTTTTTAAACTAATATACACATTTTAgggatcgacagcagt	HO Deletion & Transcriptional Barcoding
1888	HO_CONF_C	GAGTGGTAAAAATCGAGTATGTGCT	HO Deletion Validation
1889	HO_CONF_D	GTCACTGACCCAGTCTTGTC	HO Deletion Validation
