## Supplemental Table 7 for "Simultaneous estimation of gene regulatory network structure and RNA kinetics from single cell gene expression"

Name	Genotype	Description	Transcriptional_Barcode_KAN	Transcriptional_Barcode_NAT
WT_AA	MATa/MATalpha ho::KanMX/ho::NatMX	Wild-type FY4/5	CAGAGGTTCGTCGTACGGCGTCTAGA	GGGGTGTAAGTAGTCGGCCGTAGGCG
WT_BA	MATa/MATalpha ho::KanMX/ho::NatMX	Wild-type FY4/5	TAGGTGTTTGATGTAAGTTGTCTAGA	GGGGTGTAAGTAGTCGGCCGTAGGCG
WT_CA	MATa/MATalpha ho::KanMX/ho::NatMX	Wild-type FY4/5	TAGAAGTTGGCAGTGCGTAGTCTAGA	GGGGTGTAAGTAGTCGGCCGTAGGCG
WT_DA	MATa/MATalpha ho::KanMX/ho::NatMX	Wild-type FY4/5	TCGGTGTGTGTTGTGGGTCGTCTAGA	GGGGTGTAAGTAGTCGGCCGTAGGCG
WT_EA	MATa/MATalpha ho::KanMX/ho::NatMX	Wild-type FY4/5	CTGTAGTGCGGAGTCCGAGGTCTAGA	GGGGTGTAAGTAGTCGGCCGTAGGCG
WT_FA	MATa/MATalpha ho::KanMX/ho::NatMX	Wild-type FY4/5	TAGATGTGTGGGGTAAGCCGTCTAGA	GGGGTGTAAGTAGTCGGCCGTAGGCG
WT_AB	MATa/MATalpha ho::KanMX/ho::NatMX	Wild-type FY4/5	CAGAGGTTCGTCGTACGGCGTCTAGA	AGGAAGTCGGTTGTCTGCAGTTTGTT
WT_BB	MATa/MATalpha ho::KanMX/ho::NatMX	Wild-type FY4/5	TAGGTGTTTGATGTAAGTTGTCTAGA	AGGAAGTCGGTTGTCTGCAGTTTGTT
WT_CB	MATa/MATalpha ho::KanMX/ho::NatMX	Wild-type FY4/5	TAGAAGTTGGCAGTGCGTAGTCTAGA	AGGAAGTCGGTTGTCTGCAGTTTGTT
WT_DB	MATa/MATalpha ho::KanMX/ho::NatMX	Wild-type FY4/5	TCGGTGTGTGTTGTGGGTCGTCTAGA	AGGAAGTCGGTTGTCTGCAGTTTGTT
WT_EB	MATa/MATalpha ho::KanMX/ho::NatMX	Wild-type FY4/5	CTGTAGTGCGGAGTCCGAGGTCTAGA	AGGAAGTCGGTTGTCTGCAGTTTGTT
WT_FB	MATa/MATalpha ho::KanMX/ho::NatMX	Wild-type FY4/5	TAGATGTGTGGGGTAAGCCGTCTAGA	AGGAAGTCGGTTGTCTGCAGTTTGTT
WT_AC	MATa/MATalpha ho::KanMX/ho::NatMX	Wild-type FY4/5	CAGAGGTTCGTCGTACGGCGTCTAGA	GAGCGGTCGGCGGTCGGCGGTGGGAG
WT_BC	MATa/MATalpha ho::KanMX/ho::NatMX	Wild-type FY4/5	TAGGTGTTTGATGTAAGTTGTCTAGA	GAGCGGTCGGCGGTCGGCGGTGGGAG
WT_CC	MATa/MATalpha ho::KanMX/ho::NatMX	Wild-type FY4/5	TAGAAGTTGGCAGTGCGTAGTCTAGA	GAGCGGTCGGCGGTCGGCGGTGGGAG
WT_DC	MATa/MATalpha ho::KanMX/ho::NatMX	Wild-type FY4/5	TCGGTGTGTGTTGTGGGTCGTCTAGA	GAGCGGTCGGCGGTCGGCGGTGGGAG
WT_EC	MATa/MATalpha ho::KanMX/ho::NatMX	Wild-type FY4/5	CTGTAGTGCGGAGTCCGAGGTCTAGA	GAGCGGTCGGCGGTCGGCGGTGGGAG
WT_FC	MATa/MATalpha ho::KanMX/ho::NatMX	Wild-type FY4/5	TAGATGTGTGGGGTAAGCCGTCTAGA	GAGCGGTCGGCGGTCGGCGGTGGGAG
WT_AD	MATa/MATalpha ho::KanMX/ho::NatMX	Wild-type FY4/5	CAGAGGTTCGTCGTACGGCGTCTAGA	ATGGGGTGTGATGTAGGATGTCCGAT
WT_BD	MATa/MATalpha ho::KanMX/ho::NatMX	Wild-type FY4/5	TAGGTGTTTGATGTAAGTTGTCTAGA	ATGGGGTGTGATGTAGGATGTCCGAT
WT_CD	MATa/MATalpha ho::KanMX/ho::NatMX	Wild-type FY4/5	TAGAAGTTGGCAGTGCGTAGTCTAGA	ATGGGGTGTGATGTAGGATGTCCGAT
WT_DD	MATa/MATalpha ho::KanMX/ho::NatMX	Wild-type FY4/5	TCGGTGTGTGTTGTGGGTCGTCTAGA	ATGGGGTGTGATGTAGGATGTCCGAT
WT_ED	MATa/MATalpha ho::KanMX/ho::NatMX	Wild-type FY4/5	CTGTAGTGCGGAGTCCGAGGTCTAGA	ATGGGGTGTGATGTAGGATGTCCGAT
WT_FD	MATa/MATalpha ho::KanMX/ho::NatMX	Wild-type FY4/5	TAGATGTGTGGGGTAAGCCGTCTAGA	ATGGGGTGTGATGTAGGATGTCCGAT
WT_AE	MATa/MATalpha ho::KanMX/ho::NatMX	Wild-type FY4/5	CAGAGGTTCGTCGTACGGCGTCTAGA	TGGCAGTCAGGAGTAGGGGGTTAGGA
WT_BE	MATa/MATalpha ho::KanMX/ho::NatMX	Wild-type FY4/5	TAGGTGTTTGATGTAAGTTGTCTAGA	TGGCAGTCAGGAGTAGGGGGTTAGGA
WT_CE	MATa/MATalpha ho::KanMX/ho::NatMX	Wild-type FY4/5	TAGAAGTTGGCAGTGCGTAGTCTAGA	TGGCAGTCAGGAGTAGGGGGTTAGGA
WT_DE	MATa/MATalpha ho::KanMX/ho::NatMX	Wild-type FY4/5	TCGGTGTGTGTTGTGGGTCGTCTAGA	TGGCAGTCAGGAGTAGGGGGTTAGGA
WT_EE	MATa/MATalpha ho::KanMX/ho::NatMX	Wild-type FY4/5	CTGTAGTGCGGAGTCCGAGGTCTAGA	TGGCAGTCAGGAGTAGGGGGTTAGGA
WT_FE	MATa/MATalpha ho::KanMX/ho::NatMX	Wild-type FY4/5	TAGATGTGTGGGGTAAGCCGTCTAGA	TGGCAGTCAGGAGTAGGGGGTTAGGA
WT_AF	MATa/MATalpha ho::KanMX/ho::NatMX	Wild-type FY4/5	CAGAGGTTCGTCGTACGGCGTCTAGA	CCGCTGTTCGGCGTATGCGGTGAGTT
WT_BF	MATa/MATalpha ho::KanMX/ho::NatMX	Wild-type FY4/5	TAGGTGTTTGATGTAAGTTGTCTAGA	CCGCTGTTCGGCGTATGCGGTGAGTT
WT_CF	MATa/MATalpha ho::KanMX/ho::NatMX	Wild-type FY4/5	TAGAAGTTGGCAGTGCGTAGTCTAGA	CCGCTGTTCGGCGTATGCGGTGAGTT
WT_DF	MATa/MATalpha ho::KanMX/ho::NatMX	Wild-type FY4/5	TCGGTGTGTGTTGTGGGTCGTCTAGA	CCGCTGTTCGGCGTATGCGGTGAGTT
WT_EF	MATa/MATalpha ho::KanMX/ho::NatMX	Wild-type FY4/5	CTGTAGTGCGGAGTCCGAGGTCTAGA	CCGCTGTTCGGCGTATGCGGTGAGTT
WT_FF	MATa/MATalpha ho::KanMX/ho::NatMX	Wild-type FY4/5	TAGATGTGTGGGGTAAGCCGTCTAGA	CCGCTGTTCGGCGTATGCGGTGAGTT
WT_AG	MATa/MATalpha ho::KanMX/ho::NatMX	Wild-type FY4/5	CAGAGGTTCGTCGTACGGCGTCTAGA	ATGGTGTGGGCAGTGGGTGGTGTGAG
WT_BG	MATa/MATalpha ho::KanMX/ho::NatMX	Wild-type FY4/5	TAGGTGTTTGATGTAAGTTGTCTAGA	ATGGTGTGGGCAGTGGGTGGTGTGAG
WT_CG	MATa/MATalpha ho::KanMX/ho::NatMX	Wild-type FY4/5	TAGAAGTTGGCAGTGCGTAGTCTAGA	ATGGTGTGGGCAGTGGGTGGTGTGAG
WT_DG	MATa/MATalpha ho::KanMX/ho::NatMX	Wild-type FY4/5	TCGGTGTGTGTTGTGGGTCGTCTAGA	ATGGTGTGGGCAGTGGGTGGTGTGAG
WT_EG	MATa/MATalpha ho::KanMX/ho::NatMX	Wild-type FY4/5	CTGTAGTGCGGAGTCCGAGGTCTAGA	ATGGTGTGGGCAGTGGGTGGTGTGAG
WT_FG	MATa/MATalpha ho::KanMX/ho::NatMX	Wild-type FY4/5	TAGATGTGTGGGGTAAGCCGTCTAGA	ATGGTGTGGGCAGTGGGTGGTGTGAG
WT_AH	MATa/MATalpha ho::KanMX/ho::NatMX	Wild-type FY4/5	CAGAGGTTCGTCGTACGGCGTCTAGA	ACGTAGTTCGTTGTTGGGTGTGGGTA
WT_BH	MATa/MATalpha ho::KanMX/ho::NatMX	Wild-type FY4/5	TAGGTGTTTGATGTAAGTTGTCTAGA	ACGTAGTTCGTTGTTGGGTGTGGGTA
WT_CH	MATa/MATalpha ho::KanMX/ho::NatMX	Wild-type FY4/5	TAGAAGTTGGCAGTGCGTAGTCTAGA	ACGTAGTTCGTTGTTGGGTGTGGGTA
WT_DH	MATa/MATalpha ho::KanMX/ho::NatMX	Wild-type FY4/5	TCGGTGTGTGTTGTGGGTCGTCTAGA	ACGTAGTTCGTTGTTGGGTGTGGGTA
WT_EH	MATa/MATalpha ho::KanMX/ho::NatMX	Wild-type FY4/5	CTGTAGTGCGGAGTCCGAGGTCTAGA	ACGTAGTTCGTTGTTGGGTGTGGGTA
WT_FH	MATa/MATalpha ho::KanMX/ho::NatMX	Wild-type FY4/5	TAGATGTGTGGGGTAAGCCGTCTAGA	ACGTAGTTCGTTGTTGGGTGTGGGTA
WT_AI	MATa/MATalpha ho::KanMX/ho::NatMX	Wild-type FY4/5	CAGAGGTTCGTCGTACGGCGTCTAGA	AGGTGGTTTGACGTGTGCGGTGAGTT
WT_BI	MATa/MATalpha ho::KanMX/ho::NatMX	Wild-type FY4/5	TAGGTGTTTGATGTAAGTTGTCTAGA	AGGTGGTTTGACGTGTGCGGTGAGTT
WT_CI	MATa/MATalpha ho::KanMX/ho::NatMX	Wild-type FY4/5	TAGAAGTTGGCAGTGCGTAGTCTAGA	AGGTGGTTTGACGTGTGCGGTGAGTT
WT_DI	MATa/MATalpha ho::KanMX/ho::NatMX	Wild-type FY4/5	TCGGTGTGTGTTGTGGGTCGTCTAGA	AGGTGGTTTGACGTGTGCGGTGAGTT
WT_EI	MATa/MATalpha ho::KanMX/ho::NatMX	Wild-type FY4/5	CTGTAGTGCGGAGTCCGAGGTCTAGA	AGGTGGTTTGACGTGTGCGGTGAGTT
WT_FI	MATa/MATalpha ho::KanMX/ho::NatMX	Wild-type FY4/5	TAGATGTGTGGGGTAAGCCGTCTAGA	AGGTGGTTTGACGTGTGCGGTGAGTT
WT_AJ	MATa/MATalpha ho::KanMX/ho::NatMX	Wild-type FY4/5	CAGAGGTTCGTCGTACGGCGTCTAGA	AAGATGTTCGCAGTTAGCAGTTCGGA
WT_BJ	MATa/MATalpha ho::KanMX/ho::NatMX	Wild-type FY4/5	TAGGTGTTTGATGTAAGTTGTCTAGA	AAGATGTTCGCAGTTAGCAGTTCGGA
WT_CJ	MATa/MATalpha ho::KanMX/ho::NatMX	Wild-type FY4/5	TAGAAGTTGGCAGTGCGTAGTCTAGA	AAGATGTTCGCAGTTAGCAGTTCGGA
WT_DJ	MATa/MATalpha ho::KanMX/ho::NatMX	Wild-type FY4/5	TCGGTGTGTGTTGTGGGTCGTCTAGA	AAGATGTTCGCAGTTAGCAGTTCGGA
WT_EJ	MATa/MATalpha ho::KanMX/ho::NatMX	Wild-type FY4/5	CTGTAGTGCGGAGTCCGAGGTCTAGA	AAGATGTTCGCAGTTAGCAGTTCGGA
WT_FJ	MATa/MATalpha ho::KanMX/ho::NatMX	Wild-type FY4/5	TAGATGTGTGGGGTAAGCCGTCTAGA	AAGATGTTCGCAGTTAGCAGTTCGGA
WT_AK	MATa/MATalpha ho::KanMX/ho::NatMX	Wild-type FY4/5	CAGAGGTTCGTCGTACGGCGTCTAGA	ATGTGGTGGGATGTTAGTCGTTGGCG
WT_BK	MATa/MATalpha ho::KanMX/ho::NatMX	Wild-type FY4/5	TAGGTGTTTGATGTAAGTTGTCTAGA	ATGTGGTGGGATGTTAGTCGTTGGCG
WT_CK	MATa/MATalpha ho::KanMX/ho::NatMX	Wild-type FY4/5	TAGAAGTTGGCAGTGCGTAGTCTAGA	ATGTGGTGGGATGTTAGTCGTTGGCG
WT_DK	MATa/MATalpha ho::KanMX/ho::NatMX	Wild-type FY4/5	TCGGTGTGTGTTGTGGGTCGTCTAGA	ATGTGGTGGGATGTTAGTCGTTGGCG
WT_EK	MATa/MATalpha ho::KanMX/ho::NatMX	Wild-type FY4/5	CTGTAGTGCGGAGTCCGAGGTCTAGA	ATGTGGTGGGATGTTAGTCGTTGGCG
WT_FK	MATa/MATalpha ho::KanMX/ho::NatMX	Wild-type FY4/5	TAGATGTGTGGGGTAAGCCGTCTAGA	ATGTGGTGGGATGTTAGTCGTTGGCG
WT_AL	MATa/MATalpha ho::KanMX/ho::NatMX	Wild-type FY4/5	CAGAGGTTCGTCGTACGGCGTCTAGA	CCGTCGTGAGAAGTCCGAAGTAGGGT
WT_BL	MATa/MATalpha ho::KanMX/ho::NatMX	Wild-type FY4/5	TAGGTGTTTGATGTAAGTTGTCTAGA	CCGTCGTGAGAAGTCCGAAGTAGGGT
WT_CL	MATa/MATalpha ho::KanMX/ho::NatMX	Wild-type FY4/5	TAGAAGTTGGCAGTGCGTAGTCTAGA	CCGTCGTGAGAAGTCCGAAGTAGGGT
WT_DL	MATa/MATalpha ho::KanMX/ho::NatMX	Wild-type FY4/5	TCGGTGTGTGTTGTGGGTCGTCTAGA	CCGTCGTGAGAAGTCCGAAGTAGGGT
WT_EL	MATa/MATalpha ho::KanMX/ho::NatMX	Wild-type FY4/5	CTGTAGTGCGGAGTCCGAGGTCTAGA	CCGTCGTGAGAAGTCCGAAGTAGGGT
WT_FL	MATa/MATalpha ho::KanMX/ho::NatMX	Wild-type FY4/5	TAGATGTGTGGGGTAAGCCGTCTAGA	CCGTCGTGAGAAGTCCGAAGTAGGGT
fpr1_A	MATa/MATalpha fpr1::KanMX/fpr1::NatMX	FPR1 Deletion FY4/5	AAGAAGTGCGGTGTGTGAGGTCTGAG
fpr1_B	MATa/MATalpha fpr1::KanMX/fpr1::NatMX	FPR1 Deletion FY4/5	GGGTGGTTTGATGTAAGCGGTGAGAC
fpr1_C	MATa/MATalpha fpr1::KanMX/fpr1::NatMX	FPR1 Deletion FY4/5	TAGGAGTGAGAGGTGTGGTGTAAGTA
fpr1_D	MATa/MATalpha fpr1::KanMX/fpr1::NatMX	FPR1 Deletion FY4/5	TGCCTGTGTGGAGTTGGGTGTTAGAT
fpr1_E	MATa/MATalpha fpr1::KanMX/fpr1::NatMX	FPR1 Deletion FY4/5	ATGTCGTTCGCCGTAGGTTGTAGGGT
fpr1_F	MATa/MATalpha fpr1::KanMX/fpr1::NatMX	FPR1 Deletion FY4/5	TCGTAGTATGCTGTTTGTGGTTAGTA
