## Supplemental Table 8 for "Simultaneous estimation of gene regulatory network structure and RNA kinetics from single cell gene expression"

Gene	Group	Source
YDR417C	RP	Gasch_2017
YDR454C	RP	Gasch_2017
YEL026W	RP	Gasch_2017
YER025W	RP	Gasch_2017
YGL102C	RP	Gasch_2017
YHR128W	RP	Gasch_2017
YJL138C	RP	Gasch_2017
YKL056C	RP	Gasch_2017
YKL081W	RP	Gasch_2017
YKR059W	RP	Gasch_2017
YLL044W	RP	Gasch_2017
YLR062C	RP	Gasch_2017
YLR339C	RP	Gasch_2017
YML022W	RP	Gasch_2017
YMR116C	RP	Gasch_2017
YMR146C	RP	Gasch_2017
YNL119W	RP	Gasch_2017
YNL209W	RP	Gasch_2017
YPL142C	RP	Gasch_2017
YPR044C	RP	Gasch_2017
YBL027W	RP	Gasch_2017
YBL072C	RP	Gasch_2017
YBL087C	RP	Gasch_2017
YBL092W	RP	Gasch_2017
YBR031W	RP	Gasch_2017
YBR048W	RP	Gasch_2017
YBR084C-A	RP	Gasch_2017
YBR181C	RP	Gasch_2017
YBR189W	RP	Gasch_2017
YBR191W	RP	Gasch_2017
YCR031C	RP	Gasch_2017
YDL061C	RP	Gasch_2017
YDL075W	RP	Gasch_2017
YDL081C	RP	Gasch_2017
YDL082W	RP	Gasch_2017
YDL083C	RP	Gasch_2017
YDL136W	RP	Gasch_2017
YDL191W	RP	Gasch_2017
YDR012W	RP	Gasch_2017
YDR025W	RP	Gasch_2017
YDR064W	RP	Gasch_2017
YDR382W	RP	Gasch_2017
YDR418W	RP	Gasch_2017
YDR447C	RP	Gasch_2017
YDR450W	RP	Gasch_2017
YDR471W	RP	Gasch_2017
YDR500C	RP	Gasch_2017
YEL054C	RP	Gasch_2017
YER056C-A	RP	Gasch_2017
YER074W	RP	Gasch_2017
YER102W	RP	Gasch_2017
YER117W	RP	Gasch_2017
YER131W	RP	Gasch_2017
YFR031C-A	RP	Gasch_2017
YGL030W	RP	Gasch_2017
YGL031C	RP	Gasch_2017
YGL076C	RP	Gasch_2017
YGL103W	RP	Gasch_2017
YGL123W	RP	Gasch_2017
YGL135W	RP	Gasch_2017
YGL147C	RP	Gasch_2017
YGL189C	RP	Gasch_2017
YGR027C	RP	Gasch_2017
YGR034W	RP	Gasch_2017
YGR085C	RP	Gasch_2017
YGR118W	RP	Gasch_2017
YGR148C	RP	Gasch_2017
YGR214W	RP	Gasch_2017
YHL001W	RP	Gasch_2017
YHL033C	RP	Gasch_2017
YHR010W	RP	Gasch_2017
YHR021C	RP	Gasch_2017
YHR141C	RP	Gasch_2017
YHR203C	RP	Gasch_2017
YIL018W	RP	Gasch_2017
YIL052C	RP	Gasch_2017
YIL133C	RP	Gasch_2017
YIL148W	RP	Gasch_2017
YJL136C	RP	Gasch_2017
YJL177W	RP	Gasch_2017
YJL189W	RP	Gasch_2017
YJL190C	RP	Gasch_2017
YJL191W	RP	Gasch_2017
YJR094W-A	RP	Gasch_2017
YJR123W	RP	Gasch_2017
YJR145C	RP	Gasch_2017
YKL006W	RP	Gasch_2017
YKL156W	RP	Gasch_2017
YKL180W	RP	Gasch_2017
YKR057W	RP	Gasch_2017
YKR094C	RP	Gasch_2017
YLL045C	RP	Gasch_2017
YLR009W	RP	Gasch_2017
YLR029C	RP	Gasch_2017
YLR048W	RP	Gasch_2017
YLR061W	RP	Gasch_2017
YLR075W	RP	Gasch_2017
YLR167W	RP	Gasch_2017
YLR185W	RP	Gasch_2017
YLR264W	RP	Gasch_2017
YLR325C	RP	Gasch_2017
YLR333C	RP	Gasch_2017
YLR340W	RP	Gasch_2017
YLR344W	RP	Gasch_2017
YLR367W	RP	Gasch_2017
YLR388W	RP	Gasch_2017
YLR441C	RP	Gasch_2017
YLR448W	RP	Gasch_2017
YML024W	RP	Gasch_2017
YML026C	RP	Gasch_2017
YML063W	RP	Gasch_2017
YML073C	RP	Gasch_2017
YMR121C	RP	Gasch_2017
YMR142C	RP	Gasch_2017
YMR143W	RP	Gasch_2017
YMR194W	RP	Gasch_2017
YMR230W	RP	Gasch_2017
YMR242C	RP	Gasch_2017
YNL002C	RP	Gasch_2017
YNL067W	RP	Gasch_2017
YNL069C	RP	Gasch_2017
YNL096C	RP	Gasch_2017
YNL162W	RP	Gasch_2017
YNL178W	RP	Gasch_2017
YNL301C	RP	Gasch_2017
YNL302C	RP	Gasch_2017
YOL039W	RP	Gasch_2017
YOL040C	RP	Gasch_2017
YOL120C	RP	Gasch_2017
YOL121C	RP	Gasch_2017
YOL127W	RP	Gasch_2017
YOR063W	RP	Gasch_2017
YOR096W	RP	Gasch_2017
YOR167C	RP	Gasch_2017
YOR182C	RP	Gasch_2017
YOR234C	RP	Gasch_2017
YOR293W	RP	Gasch_2017
YOR312C	RP	Gasch_2017
YOR369C	RP	Gasch_2017
YPL079W	RP	Gasch_2017
YPL081W	RP	Gasch_2017
YPL090C	RP	Gasch_2017
YPL143W	RP	Gasch_2017
YPL198W	RP	Gasch_2017
YPL220W	RP	Gasch_2017
YPR043W	RP	Gasch_2017
YPR102C	RP	Gasch_2017
YPR132W	RP	Gasch_2017
YDL130W	RP	Gasch_2017
YDL133C-A	RP	Gasch_2017
YDL184C	RP	Gasch_2017
YFL034C-A	RP	Gasch_2017
YFR032C-A	RP	Gasch_2017
YHL015W	RP	Gasch_2017
YIL069C	RP	Gasch_2017
YLR287C-A	RP	Gasch_2017
YLR406C	RP	Gasch_2017
YPL131W	RP	Gasch_2017
YPL249C-A	RP	Gasch_2017
YAL061W	iESR	Gasch_2017
YBL049W	iESR	Gasch_2017
YBL064C	iESR	Gasch_2017
YBL075C	iESR	Gasch_2017
YBL078C	iESR	Gasch_2017
YBR006W	iESR	Gasch_2017
YBR026C	iESR	Gasch_2017
YBR052C	iESR	Gasch_2017
YBR053C	iESR	Gasch_2017
YBR056W	iESR	Gasch_2017
YBR072W	iESR	Gasch_2017
YBR126C	iESR	Gasch_2017
YBR139W	iESR	Gasch_2017
YBR149W	iESR	Gasch_2017
YBR169C	iESR	Gasch_2017
YBR183W	iESR	Gasch_2017
YBR204C	iESR	Gasch_2017
YBR230C	iESR	Gasch_2017
YBR269C	iESR	Gasch_2017
YBR285W	iESR	Gasch_2017
YBR287W	iESR	Gasch_2017
YCL035C	iESR	Gasch_2017
YCL040W	iESR	Gasch_2017
YCL042W	iESR	Gasch_2017
YCR004C	iESR	Gasch_2017
YCR061W	iESR	Gasch_2017
YCR091W	iESR	Gasch_2017
YDL021W	iESR	Gasch_2017
YDL022W	iESR	Gasch_2017
YDL023C	iESR	Gasch_2017
YDL027C	iESR	Gasch_2017
YDL110C	iESR	Gasch_2017
YDL124W	iESR	Gasch_2017
YDL199C	iESR	Gasch_2017
YDL204W	iESR	Gasch_2017
YDL222C	iESR	Gasch_2017
YDR001C	iESR	Gasch_2017
YDR003W	iESR	Gasch_2017
YDR032C	iESR	Gasch_2017
YDR059C	iESR	Gasch_2017
YDR070C	iESR	Gasch_2017
YDR074W	iESR	Gasch_2017
YDR085C	iESR	Gasch_2017
YDR096W	iESR	Gasch_2017
YDR169C	iESR	Gasch_2017
YDR171W	iESR	Gasch_2017
YDR204W	iESR	Gasch_2017
YDR254W	iESR	Gasch_2017
YDR255C	iESR	Gasch_2017
YDR258C	iESR	Gasch_2017
YDR272W	iESR	Gasch_2017
YDR286C	iESR	Gasch_2017
YDR287W	iESR	Gasch_2017
YDR350C	iESR	Gasch_2017
YDR358W	iESR	Gasch_2017
YDR368W	iESR	Gasch_2017
YDR380W	iESR	Gasch_2017
YDR453C	iESR	Gasch_2017
YDR512C	iESR	Gasch_2017
YDR513W	iESR	Gasch_2017
YDR516C	iESR	Gasch_2017
YDR533C	iESR	Gasch_2017
YEL005C	iESR	Gasch_2017
YEL011W	iESR	Gasch_2017
YEL012W	iESR	Gasch_2017
YEL039C	iESR	Gasch_2017
YEL060C	iESR	Gasch_2017
YER035W	iESR	Gasch_2017
YER037W	iESR	Gasch_2017
YER038C	iESR	Gasch_2017
YER053C	iESR	Gasch_2017
YER079W	iESR	Gasch_2017
YER103W	iESR	Gasch_2017
YER119C	iESR	Gasch_2017
YER141W	iESR	Gasch_2017
YER142C	iESR	Gasch_2017
YER150W	iESR	Gasch_2017
YER158C	iESR	Gasch_2017
YFL014W	iESR	Gasch_2017
YFL044C	iESR	Gasch_2017
YFR053C	iESR	Gasch_2017
YGL006W	iESR	Gasch_2017
YGL010W	iESR	Gasch_2017
YGL037C	iESR	Gasch_2017
YGL059W	iESR	Gasch_2017
YGL087C	iESR	Gasch_2017
YGL096W	iESR	Gasch_2017
YGL104C	iESR	Gasch_2017
YGL121C	iESR	Gasch_2017
YGL156W	iESR	Gasch_2017
YGL180W	iESR	Gasch_2017
YGL208W	iESR	Gasch_2017
YGL248W	iESR	Gasch_2017
YGR008C	iESR	Gasch_2017
YGR019W	iESR	Gasch_2017
YGR023W	iESR	Gasch_2017
YGR043C	iESR	Gasch_2017
YGR088W	iESR	Gasch_2017
YGR127W	iESR	Gasch_2017
YGR149W	iESR	Gasch_2017
YGR161C	iESR	Gasch_2017
YGR194C	iESR	Gasch_2017
YGR201C	iESR	Gasch_2017
YGR209C	iESR	Gasch_2017
YGR237C	iESR	Gasch_2017
YGR248W	iESR	Gasch_2017
YGR250C	iESR	Gasch_2017
YGR256W	iESR	Gasch_2017
YHL021C	iESR	Gasch_2017
YHR087W	iESR	Gasch_2017
YHR096C	iESR	Gasch_2017
YHR097C	iESR	Gasch_2017
YHR104W	iESR	Gasch_2017
YHR112C	iESR	Gasch_2017
YHR137W	iESR	Gasch_2017
YHR138C	iESR	Gasch_2017
YHR171W	iESR	Gasch_2017
YIL045W	iESR	Gasch_2017
YIL097W	iESR	Gasch_2017
YIL099W	iESR	Gasch_2017
YIL101C	iESR	Gasch_2017
YIL107C	iESR	Gasch_2017
YIL113W	iESR	Gasch_2017
YIL120W	iESR	Gasch_2017
YIL124W	iESR	Gasch_2017
YIL136W	iESR	Gasch_2017
YIR037W	iESR	Gasch_2017
YIR038C	iESR	Gasch_2017
YIR039C	iESR	Gasch_2017
YJL015C	iESR	Gasch_2017
YJL048C	iESR	Gasch_2017
YJL057C	iESR	Gasch_2017
YJL066C	iESR	Gasch_2017
YJL068C	iESR	Gasch_2017
YJL103C	iESR	Gasch_2017
YJL132W	iESR	Gasch_2017
YJL141C	iESR	Gasch_2017
YJL142C	iESR	Gasch_2017
YJL144W	iESR	Gasch_2017
YJL155C	iESR	Gasch_2017
YJL161W	iESR	Gasch_2017
YJL163C	iESR	Gasch_2017
YJL164C	iESR	Gasch_2017
YJR008W	iESR	Gasch_2017
YJR025C	iESR	Gasch_2017
YJR059W	iESR	Gasch_2017
YJR066W	iESR	Gasch_2017
YJR096W	iESR	Gasch_2017
YJR104C	iESR	Gasch_2017
YKL026C	iESR	Gasch_2017
YKL035W	iESR	Gasch_2017
YKL065C	iESR	Gasch_2017
YKL067W	iESR	Gasch_2017
YKL091C	iESR	Gasch_2017
YKL093W	iESR	Gasch_2017
YKL100C	iESR	Gasch_2017
YKL103C	iESR	Gasch_2017
YKL121W	iESR	Gasch_2017
YKL124W	iESR	Gasch_2017
YKL133C	iESR	Gasch_2017
YKL142W	iESR	Gasch_2017
YKL150W	iESR	Gasch_2017
YKL151C	iESR	Gasch_2017
YKL188C	iESR	Gasch_2017
YKL193C	iESR	Gasch_2017
YKR009C	iESR	Gasch_2017
YKR011C	iESR	Gasch_2017
YKR049C	iESR	Gasch_2017
YKR058W	iESR	Gasch_2017
YKR066C	iESR	Gasch_2017
YKR067W	iESR	Gasch_2017
YKR076W	iESR	Gasch_2017
YLL019C	iESR	Gasch_2017
YLL020C	iESR	Gasch_2017
YLL026W	iESR	Gasch_2017
YLL039C	iESR	Gasch_2017
YLR001C	iESR	Gasch_2017
YLR080W	iESR	Gasch_2017
YLR142W	iESR	Gasch_2017
YLR149C	iESR	Gasch_2017
YLR152C	iESR	Gasch_2017
YLR178C	iESR	Gasch_2017
YLR250W	iESR	Gasch_2017
YLR251W	iESR	Gasch_2017
YLR252W	iESR	Gasch_2017
YLR258W	iESR	Gasch_2017
YLR267W	iESR	Gasch_2017
YLR270W	iESR	Gasch_2017
YLR290C	iESR	Gasch_2017
YLR299W	iESR	Gasch_2017
YLR312C	iESR	Gasch_2017
YLR327C	iESR	Gasch_2017
YLR345W	iESR	Gasch_2017
YLR356W	iESR	Gasch_2017
YLR370C	iESR	Gasch_2017
YML004C	iESR	Gasch_2017
YML042W	iESR	Gasch_2017
YML100W	iESR	Gasch_2017
YML110C	iESR	Gasch_2017
YML128C	iESR	Gasch_2017
YML131W	iESR	Gasch_2017
YMR041C	iESR	Gasch_2017
YMR053C	iESR	Gasch_2017
YMR081C	iESR	Gasch_2017
YMR090W	iESR	Gasch_2017
YMR105C	iESR	Gasch_2017
YMR110C	iESR	Gasch_2017
YMR136W	iESR	Gasch_2017
YMR139W	iESR	Gasch_2017
YMR155W	iESR	Gasch_2017
YMR169C	iESR	Gasch_2017
YMR170C	iESR	Gasch_2017
YMR173W	iESR	Gasch_2017
YMR173W-A	iESR	Gasch_2017
YMR174C	iESR	Gasch_2017
YMR181C	iESR	Gasch_2017
YMR196W	iESR	Gasch_2017
YMR197C	iESR	Gasch_2017
YMR250W	iESR	Gasch_2017
YMR251W	iESR	Gasch_2017
YMR251W-A	iESR	Gasch_2017
YMR253C	iESR	Gasch_2017
YMR271C	iESR	Gasch_2017
YMR291W	iESR	Gasch_2017
YMR297W	iESR	Gasch_2017
YMR302C	iESR	Gasch_2017
YMR304W	iESR	Gasch_2017
YMR315W	iESR	Gasch_2017
YNL009W	iESR	Gasch_2017
YNL015W	iESR	Gasch_2017
YNL055C	iESR	Gasch_2017
YNL115C	iESR	Gasch_2017
YNL134C	iESR	Gasch_2017
YNL160W	iESR	Gasch_2017
YNL183C	iESR	Gasch_2017
YNL194C	iESR	Gasch_2017
YNL195C	iESR	Gasch_2017
YNL200C	iESR	Gasch_2017
YNL208W	iESR	Gasch_2017
YNL241C	iESR	Gasch_2017
YNL274C	iESR	Gasch_2017
YNL305C	iESR	Gasch_2017
YNR001C	iESR	Gasch_2017
YNR002C	iESR	Gasch_2017
YOL048C	iESR	Gasch_2017
YOL082W	iESR	Gasch_2017
YOL083W	iESR	Gasch_2017
YOL084W	iESR	Gasch_2017
YOL150C	iESR	Gasch_2017
YOL151W	iESR	Gasch_2017
YOL153C	iESR	Gasch_2017
YOR052C	iESR	Gasch_2017
YOR152C	iESR	Gasch_2017
YOR161C	iESR	Gasch_2017
YOR173W	iESR	Gasch_2017
YOR185C	iESR	Gasch_2017
YOR220W	iESR	Gasch_2017
YOR285W	iESR	Gasch_2017
YOR289W	iESR	Gasch_2017
YOR317W	iESR	Gasch_2017
YOR374W	iESR	Gasch_2017
YPL004C	iESR	Gasch_2017
YPL054W	iESR	Gasch_2017
YPL087W	iESR	Gasch_2017
YPL152W	iESR	Gasch_2017
YPL154C	iESR	Gasch_2017
YPL165C	iESR	Gasch_2017
YPL166W	iESR	Gasch_2017
YPL186C	iESR	Gasch_2017
YPL196W	iESR	Gasch_2017
YPL203W	iESR	Gasch_2017
YPL230W	iESR	Gasch_2017
YPR026W	iESR	Gasch_2017
YPR067W	iESR	Gasch_2017
YPR098C	iESR	Gasch_2017
YPR149W	iESR	Gasch_2017
YPR150W	iESR	Gasch_2017
YPR151C	iESR	Gasch_2017
YPR184W	iESR	Gasch_2017
YAL003W	RiBi	Gasch_2017
YAL025C	RiBi	Gasch_2017
YAL035W	RiBi	Gasch_2017
YAL036C	RiBi	Gasch_2017
YAL038W	RiBi	Gasch_2017
YAL059W	RiBi	Gasch_2017
YBL024W	RiBi	Gasch_2017
YBL028C	RiBi	Gasch_2017
YBL035C	RiBi	Gasch_2017
YBL039C	RiBi	Gasch_2017
YBL054W	RiBi	Gasch_2017
YBL068W	RiBi	Gasch_2017
YBL077W	RiBi	Gasch_2017
YBR025C	RiBi	Gasch_2017
YBR030W	RiBi	Gasch_2017
YBR034C	RiBi	Gasch_2017
YBR061C	RiBi	Gasch_2017
YBR079C	RiBi	Gasch_2017
YBR084W	RiBi	Gasch_2017
YBR106W	RiBi	Gasch_2017
YBR118W	RiBi	Gasch_2017
YBR121C	RiBi	Gasch_2017
YBR142W	RiBi	Gasch_2017
YBR143C	RiBi	Gasch_2017
YBR154C	RiBi	Gasch_2017
YBR155W	RiBi	Gasch_2017
YBR238C	RiBi	Gasch_2017
YBR246W	RiBi	Gasch_2017
YBR247C	RiBi	Gasch_2017
YBR249C	RiBi	Gasch_2017
YBR252W	RiBi	Gasch_2017
YBR267W	RiBi	Gasch_2017
YBR283C	RiBi	Gasch_2017
YCL031C	RiBi	Gasch_2017
YCL037C	RiBi	Gasch_2017
YCL045C	RiBi	Gasch_2017
YCL054W	RiBi	Gasch_2017
YCL059C	RiBi	Gasch_2017
YCR016W	RiBi	Gasch_2017
YCR034W	RiBi	Gasch_2017
YCR035C	RiBi	Gasch_2017
YCR053W	RiBi	Gasch_2017
YCR057C	RiBi	Gasch_2017
YCR072C	RiBi	Gasch_2017
YDL031W	RiBi	Gasch_2017
YDL051W	RiBi	Gasch_2017
YDL060W	RiBi	Gasch_2017
YDL063C	RiBi	Gasch_2017
YDL084W	RiBi	Gasch_2017
YDL111C	RiBi	Gasch_2017
YDL143W	RiBi	Gasch_2017
YDL150W	RiBi	Gasch_2017
YDL153C	RiBi	Gasch_2017
YDL167C	RiBi	Gasch_2017
YDL201W	RiBi	Gasch_2017
YDR023W	RiBi	Gasch_2017
YDR037W	RiBi	Gasch_2017
YDR083W	RiBi	Gasch_2017
YDR087C	RiBi	Gasch_2017
YDR091C	RiBi	Gasch_2017
YDR097C	RiBi	Gasch_2017
YDR101C	RiBi	Gasch_2017
YDR120C	RiBi	Gasch_2017
YDR152W	RiBi	Gasch_2017
YDR161W	RiBi	Gasch_2017
YDR165W	RiBi	Gasch_2017
YDR172W	RiBi	Gasch_2017
YDR184C	RiBi	Gasch_2017
YDR190C	RiBi	Gasch_2017
YDR211W	RiBi	Gasch_2017
YDR233C	RiBi	Gasch_2017
YDR280W	RiBi	Gasch_2017
YDR300C	RiBi	Gasch_2017
YDR312W	RiBi	Gasch_2017
YDR321W	RiBi	Gasch_2017
YDR324C	RiBi	Gasch_2017
YDR339C	RiBi	Gasch_2017
YDR341C	RiBi	Gasch_2017
YDR346C	RiBi	Gasch_2017
YDR361C	RiBi	Gasch_2017
YDR365C	RiBi	Gasch_2017
YDR385W	RiBi	Gasch_2017
YDR398W	RiBi	Gasch_2017
YDR412W	RiBi	Gasch_2017
YDR413C	RiBi	Gasch_2017
YDR429C	RiBi	Gasch_2017
YDR440W	RiBi	Gasch_2017
YDR449C	RiBi	Gasch_2017
YDR465C	RiBi	Gasch_2017
YDR496C	RiBi	Gasch_2017
YEL040W	RiBi	Gasch_2017
YEL042W	RiBi	Gasch_2017
YER006W	RiBi	Gasch_2017
YER009W	RiBi	Gasch_2017
YER036C	RiBi	Gasch_2017
YER043C	RiBi	Gasch_2017
YER049W	RiBi	Gasch_2017
YER070W	RiBi	Gasch_2017
YER082C	RiBi	Gasch_2017
YER110C	RiBi	Gasch_2017
YER118C	RiBi	Gasch_2017
YER126C	RiBi	Gasch_2017
YER127W	RiBi	Gasch_2017
YER165W	RiBi	Gasch_2017
YFL002C	RiBi	Gasch_2017
YFL022C	RiBi	Gasch_2017
YFL023W	RiBi	Gasch_2017
YFL045C	RiBi	Gasch_2017
YFR001W	RiBi	Gasch_2017
YGL008C	RiBi	Gasch_2017
YGL029W	RiBi	Gasch_2017
YGL070C	RiBi	Gasch_2017
YGL078C	RiBi	Gasch_2017
YGL097W	RiBi	Gasch_2017
YGL099W	RiBi	Gasch_2017
YGL111W	RiBi	Gasch_2017
YGL120C	RiBi	Gasch_2017
YGL148W	RiBi	Gasch_2017
YGL169W	RiBi	Gasch_2017
YGL171W	RiBi	Gasch_2017
YGL213C	RiBi	Gasch_2017
YGL225W	RiBi	Gasch_2017
YGR054W	RiBi	Gasch_2017
YGR078C	RiBi	Gasch_2017
YGR081C	RiBi	Gasch_2017
YGR083C	RiBi	Gasch_2017
YGR094W	RiBi	Gasch_2017
YGR103W	RiBi	Gasch_2017
YGR123C	RiBi	Gasch_2017
YGR124W	RiBi	Gasch_2017
YGR128C	RiBi	Gasch_2017
YGR145W	RiBi	Gasch_2017
YGR152C	RiBi	Gasch_2017
YGR158C	RiBi	Gasch_2017
YGR160W	RiBi	Gasch_2017
YGR162W	RiBi	Gasch_2017
YGR173W	RiBi	Gasch_2017
YGR185C	RiBi	Gasch_2017
YGR187C	RiBi	Gasch_2017
YGR195W	RiBi	Gasch_2017
YGR200C	RiBi	Gasch_2017
YGR228W	RiBi	Gasch_2017
YGR229C	RiBi	Gasch_2017
YGR245C	RiBi	Gasch_2017
YGR251W	RiBi	Gasch_2017
YGR264C	RiBi	Gasch_2017
YGR265W	RiBi	Gasch_2017
YGR280C	RiBi	Gasch_2017
YGR283C	RiBi	Gasch_2017
YGR285C	RiBi	Gasch_2017
YHL011C	RiBi	Gasch_2017
YHL013C	RiBi	Gasch_2017
YHL039W	RiBi	Gasch_2017
YHR013C	RiBi	Gasch_2017
YHR019C	RiBi	Gasch_2017
YHR020W	RiBi	Gasch_2017
YHR025W	RiBi	Gasch_2017
YHR026W	RiBi	Gasch_2017
YHR042W	RiBi	Gasch_2017
YHR052W	RiBi	Gasch_2017
YHR064C	RiBi	Gasch_2017
YHR065C	RiBi	Gasch_2017
YHR066W	RiBi	Gasch_2017
YHR068W	RiBi	Gasch_2017
YHR088W	RiBi	Gasch_2017
YHR089C	RiBi	Gasch_2017
YHR133C	RiBi	Gasch_2017
YHR143W-A	RiBi	Gasch_2017
YHR144C	RiBi	Gasch_2017
YHR148W	RiBi	Gasch_2017
YHR169W	RiBi	Gasch_2017
YHR170W	RiBi	Gasch_2017
YHR193C	RiBi	Gasch_2017
YHR196W	RiBi	Gasch_2017
YHR197W	RiBi	Gasch_2017
YHR216W	RiBi	Gasch_2017
YIL019W	RiBi	Gasch_2017
YIL020C	RiBi	Gasch_2017
YIL021W	RiBi	Gasch_2017
YIL078W	RiBi	Gasch_2017
YIL079C	RiBi	Gasch_2017
YIL096C	RiBi	Gasch_2017
YIL104C	RiBi	Gasch_2017
YIL110W	RiBi	Gasch_2017
YIL127C	RiBi	Gasch_2017
YIR012W	RiBi	Gasch_2017
YIR026C	RiBi	Gasch_2017
YJL002C	RiBi	Gasch_2017
YJL014W	RiBi	Gasch_2017
YJL033W	RiBi	Gasch_2017
YJL050W	RiBi	Gasch_2017
YJL069C	RiBi	Gasch_2017
YJL080C	RiBi	Gasch_2017
YJL109C	RiBi	Gasch_2017
YJL122W	RiBi	Gasch_2017
YJL125C	RiBi	Gasch_2017
YJL148W	RiBi	Gasch_2017
YJL183W	RiBi	Gasch_2017
YJL188C	RiBi	Gasch_2017
YJL198W	RiBi	Gasch_2017
YJL208C	RiBi	Gasch_2017
YJR002W	RiBi	Gasch_2017
YJR003C	RiBi	Gasch_2017
YJR007W	RiBi	Gasch_2017
YJR014W	RiBi	Gasch_2017
YJR041C	RiBi	Gasch_2017
YJR043C	RiBi	Gasch_2017
YJR063W	RiBi	Gasch_2017
YJR064W	RiBi	Gasch_2017
YJR070C	RiBi	Gasch_2017
YJR071W	RiBi	Gasch_2017
YJR124C	RiBi	Gasch_2017
YJR143C	RiBi	Gasch_2017
YKL009W	RiBi	Gasch_2017
YKL021C	RiBi	Gasch_2017
YKL078W	RiBi	Gasch_2017
YKL080W	RiBi	Gasch_2017
YKL082C	RiBi	Gasch_2017
YKL099C	RiBi	Gasch_2017
YKL110C	RiBi	Gasch_2017
YKL122C	RiBi	Gasch_2017
YKL143W	RiBi	Gasch_2017
YKL144C	RiBi	Gasch_2017
YKL154W	RiBi	Gasch_2017
YKL172W	RiBi	Gasch_2017
YKL181W	RiBi	Gasch_2017
YKL205W	RiBi	Gasch_2017
YKR024C	RiBi	Gasch_2017
YKR025W	RiBi	Gasch_2017
YKR026C	RiBi	Gasch_2017
YKR043C	RiBi	Gasch_2017
YKR056W	RiBi	Gasch_2017
YKR060W	RiBi	Gasch_2017
YKR079C	RiBi	Gasch_2017
YKR081C	RiBi	Gasch_2017
YKR092C	RiBi	Gasch_2017
YLL008W	RiBi	Gasch_2017
YLL011W	RiBi	Gasch_2017
YLL034C	RiBi	Gasch_2017
YLL035W	RiBi	Gasch_2017
YLL036C	RiBi	Gasch_2017
YLL038C	RiBi	Gasch_2017
YLR002C	RiBi	Gasch_2017
YLR003C	RiBi	Gasch_2017
YLR017W	RiBi	Gasch_2017
YLR044C	RiBi	Gasch_2017
YLR051C	RiBi	Gasch_2017
YLR060W	RiBi	Gasch_2017
YLR063W	RiBi	Gasch_2017
YLR065C	RiBi	Gasch_2017
YLR073C	RiBi	Gasch_2017
YLR074C	RiBi	Gasch_2017
YLR076C	RiBi	Gasch_2017
YLR083C	RiBi	Gasch_2017
YLR129W	RiBi	Gasch_2017
YLR134W	RiBi	Gasch_2017
YLR146C	RiBi	Gasch_2017
YLR150W	RiBi	Gasch_2017
YLR172C	RiBi	Gasch_2017
YLR175W	RiBi	Gasch_2017
YLR183C	RiBi	Gasch_2017
YLR186W	RiBi	Gasch_2017
YLR196W	RiBi	Gasch_2017
YLR197W	RiBi	Gasch_2017
YLR198C	RiBi	Gasch_2017
YLR221C	RiBi	Gasch_2017
YLR222C	RiBi	Gasch_2017
YLR243W	RiBi	Gasch_2017
YLR249W	RiBi	Gasch_2017
YLR276C	RiBi	Gasch_2017
YLR291C	RiBi	Gasch_2017
YLR293C	RiBi	Gasch_2017
YLR336C	RiBi	Gasch_2017
YLR372W	RiBi	Gasch_2017
YLR397C	RiBi	Gasch_2017
YLR400W	RiBi	Gasch_2017
YLR401C	RiBi	Gasch_2017
YLR405W	RiBi	Gasch_2017
YLR409C	RiBi	Gasch_2017
YLR412W	RiBi	Gasch_2017
YLR413W	RiBi	Gasch_2017
YLR432W	RiBi	Gasch_2017
YLR433C	RiBi	Gasch_2017
YLR435W	RiBi	Gasch_2017
YLR447C	RiBi	Gasch_2017
YLR449W	RiBi	Gasch_2017
YML018C	RiBi	Gasch_2017
YML043C	RiBi	Gasch_2017
YML056C	RiBi	Gasch_2017
YML060W	RiBi	Gasch_2017
YML080W	RiBi	Gasch_2017
YML082W	RiBi	Gasch_2017
YML093W	RiBi	Gasch_2017
YML106W	RiBi	Gasch_2017
YMR014W	RiBi	Gasch_2017
YMR049C	RiBi	Gasch_2017
YMR079W	RiBi	Gasch_2017
YMR093W	RiBi	Gasch_2017
YMR128W	RiBi	Gasch_2017
YMR131C	RiBi	Gasch_2017
YMR212C	RiBi	Gasch_2017
YMR215W	RiBi	Gasch_2017
YMR217W	RiBi	Gasch_2017
YMR229C	RiBi	Gasch_2017
YMR234W	RiBi	Gasch_2017
YMR235C	RiBi	Gasch_2017
YMR239C	RiBi	Gasch_2017
YMR243C	RiBi	Gasch_2017
YMR269W	RiBi	Gasch_2017
YMR277W	RiBi	Gasch_2017
YMR290C	RiBi	Gasch_2017
YMR307W	RiBi	Gasch_2017
YMR308C	RiBi	Gasch_2017
YMR309C	RiBi	Gasch_2017
YMR310C	RiBi	Gasch_2017
YMR321C	RiBi	Gasch_2017
YNL001W	RiBi	Gasch_2017
YNL010W	RiBi	Gasch_2017
YNL022C	RiBi	Gasch_2017
YNL061W	RiBi	Gasch_2017
YNL062C	RiBi	Gasch_2017
YNL066W	RiBi	Gasch_2017
YNL075W	RiBi	Gasch_2017
YNL102W	RiBi	Gasch_2017
YNL110C	RiBi	Gasch_2017
YNL113W	RiBi	Gasch_2017
YNL114C	RiBi	Gasch_2017
YNL124W	RiBi	Gasch_2017
YNL132W	RiBi	Gasch_2017
YNL141W	RiBi	Gasch_2017
YNL151C	RiBi	Gasch_2017
YNL153C	RiBi	Gasch_2017
YNL163C	RiBi	Gasch_2017
YNL175C	RiBi	Gasch_2017
YNL182C	RiBi	Gasch_2017
YNL186W	RiBi	Gasch_2017
YNL227C	RiBi	Gasch_2017
YNL247W	RiBi	Gasch_2017
YNL248C	RiBi	Gasch_2017
YNL255C	RiBi	Gasch_2017
YNL256W	RiBi	Gasch_2017
YNL292W	RiBi	Gasch_2017
YNL299W	RiBi	Gasch_2017
YNL303W	RiBi	Gasch_2017
YNL308C	RiBi	Gasch_2017
YNL313C	RiBi	Gasch_2017
YNR003C	RiBi	Gasch_2017
YNR009W	RiBi	Gasch_2017
YNR024W	RiBi	Gasch_2017
YNR043W	RiBi	Gasch_2017
YNR053C	RiBi	Gasch_2017
YNR054C	RiBi	Gasch_2017
YOL022C	RiBi	Gasch_2017
YOL041C	RiBi	Gasch_2017
YOL077C	RiBi	Gasch_2017
YOL097C	RiBi	Gasch_2017
YOL124C	RiBi	Gasch_2017
YOR001W	RiBi	Gasch_2017
YOR004W	RiBi	Gasch_2017
YOR021C	RiBi	Gasch_2017
YOR095C	RiBi	Gasch_2017
YOR145C	RiBi	Gasch_2017
YOR168W	RiBi	Gasch_2017
YOR169C	RiBi	Gasch_2017
YOR188W	RiBi	Gasch_2017
YOR206W	RiBi	Gasch_2017
YOR209C	RiBi	Gasch_2017
YOR210W	RiBi	Gasch_2017
YOR217W	RiBi	Gasch_2017
YOR224C	RiBi	Gasch_2017
YOR233W	RiBi	Gasch_2017
YOR243C	RiBi	Gasch_2017
YOR252W	RiBi	Gasch_2017
YOR253W	RiBi	Gasch_2017
YOR260W	RiBi	Gasch_2017
YOR271C	RiBi	Gasch_2017
YOR272W	RiBi	Gasch_2017
YOR276W	RiBi	Gasch_2017
YOR277C	RiBi	Gasch_2017
YOR287C	RiBi	Gasch_2017
YOR294W	RiBi	Gasch_2017
YOR309C	RiBi	Gasch_2017
YOR310C	RiBi	Gasch_2017
YOR361C	RiBi	Gasch_2017
YPL037C	RiBi	Gasch_2017
YPL043W	RiBi	Gasch_2017
YPL086C	RiBi	Gasch_2017
YPL146C	RiBi	Gasch_2017
YPL160W	RiBi	Gasch_2017
YPL183C	RiBi	Gasch_2017
YPL207W	RiBi	Gasch_2017
YPL211W	RiBi	Gasch_2017
YPL212C	RiBi	Gasch_2017
YPL217C	RiBi	Gasch_2017
YPL226W	RiBi	Gasch_2017
YPL235W	RiBi	Gasch_2017
YPL237W	RiBi	Gasch_2017
YPL238C	RiBi	Gasch_2017
YPL245W	RiBi	Gasch_2017
YPL263C	RiBi	Gasch_2017
YPL266W	RiBi	Gasch_2017
YPL273W	RiBi	Gasch_2017
YPR010C	RiBi	Gasch_2017
YPR016C	RiBi	Gasch_2017
YPR033C	RiBi	Gasch_2017
YPR034W	RiBi	Gasch_2017
YPR041W	RiBi	Gasch_2017
YPR060C	RiBi	Gasch_2017
YPR074C	RiBi	Gasch_2017
YPR080W	RiBi	Gasch_2017
YPR110C	RiBi	Gasch_2017
YPR112C	RiBi	Gasch_2017
YPR118W	RiBi	Gasch_2017
YPR137W	RiBi	Gasch_2017
YPR143W	RiBi	Gasch_2017
YPR144C	RiBi	Gasch_2017
YPR145W	RiBi	Gasch_2017
YPR163C	RiBi	Gasch_2017
YPR169W	RiBi	Gasch_2017
YPR187W	RiBi	Gasch_2017
YPR190C	RiBi	Gasch_2017
YHR126C	M/G1	Spellman_1998
YOR066W	M/G1	Spellman_1998
YHR092C	M/G1	Spellman_1998
YDL179W	M/G1	Spellman_1998
YEL032W	M/G1	Spellman_1998
YNL160W	M/G1	Spellman_1998
YJL044C	M/G1	Spellman_1998
YKR103W	M/G1	Spellman_1998
YJL194W	M/G1	Spellman_1998
YHR005C	M/G1	Spellman_1998
YLR274W	M/G1	Spellman_1998
YJL195C	M/G1	Spellman_1998
YHR022C	M/G1	Spellman_1998
YMR246W	M/G1	Spellman_1998
YFL044C	M/G1	Spellman_1998
YNL192W	M/G1	Spellman_1998
YJL067W	M/G1	Spellman_1998
YBR157C	M/G1	Spellman_1998
YNL134C	M/G1	Spellman_1998
YDR157W	M/G1	Spellman_1998
YOL101C	M/G1	Spellman_1998
YDR493W	M/G1	Spellman_1998
YDR342C	M/G1	Spellman_1998
YDR191W	M/G1	Spellman_1998
YOR264W	M/G1	Spellman_1998
YDL117W	M/G1	Spellman_1998
YKL151C	M/G1	Spellman_1998
YOR127W	M/G1	Spellman_1998
YBR296C	M/G1	Spellman_1998
YLR041W	M/G1	Spellman_1998
YLR040C	M/G1	Spellman_1998
YDR055W	M/G1	Spellman_1998
YPL187W	M/G1	Spellman_1998
YLR013W	M/G1	Spellman_1998
YKL185W	M/G1	Spellman_1998
YPL158C	M/G1	Spellman_1998
YOR263C	M/G1	Spellman_1998
YNL078W	M/G1	Spellman_1998
YNL046W	M/G1	Spellman_1998
YOR052C	M/G1	Spellman_1998
YBR053C	M/G1	Spellman_1998
YDL089W	M/G1	Spellman_1998
YEL040W	M/G1	Spellman_1998
YJL159W	M/G1	Spellman_1998
YFL011W	M/G1	Spellman_1998
YOR342C	M/G1	Spellman_1998
YDR545W	M/G1	Spellman_1998
YIL009W	M/G1	Spellman_1998
YKL163W	M/G1	Spellman_1998
YKL104C	M/G1	Spellman_1998
YOR242C	M/G1	Spellman_1998
YGL032C	M/G1	Spellman_1998
YBR083W	M/G1	Spellman_1998
YFL065C	M/G1	Spellman_1998
YGL055W	M/G1	Spellman_1998
YLR452C	M/G1	Spellman_1998
YMR011W	M/G1	Spellman_1998
YML110C	M/G1	Spellman_1998
YKL164C	M/G1	Spellman_1998
YKL178C	M/G1	Spellman_1998
YJL196C	M/G1	Spellman_1998
YNR067C	M/G1	Spellman_1998
YDR085C	M/G1	Spellman_1998
YCR018C	M/G1	Spellman_1998
YER150W	M/G1	Spellman_1998
YOL011W	M/G1	Spellman_1998
YLR079W	M/G1	Spellman_1998
YFL066C	M/G1	Spellman_1998
YGR276C	M/G1	Spellman_1998
YOR126C	M/G1	Spellman_1998
YPL014W	M/G1	Spellman_1998
YGR086C	M/G1	Spellman_1998
YKL177W	M/G1	Spellman_1998
YGL037C	M/G1	Spellman_1998
YNL327W	M/G1	Spellman_1998
YFR015C	M/G1	Spellman_1998
YKL116C	M/G1	Spellman_1998
YOR317W	M/G1	Spellman_1998
YGR219W	M/G1	Spellman_1998
YNL173C	M/G1	Spellman_1998
YCL055W	M/G1	Spellman_1998
YOR018W	M/G1	Spellman_1998
YGR234W	M/G1	Spellman_1998
YLR273C	M/G1	Spellman_1998
YBR158W	M/G1	Spellman_1998
YIR036C	M/G1	Spellman_1998
YPL283C	M/G1	Spellman_1998
YOR230W	M/G1	Spellman_1998
YFL067W	M/G1	Spellman_1998
YBR067C	M/G1	Spellman_1998
YLR465C	M/G1	Spellman_1998
YLR194C	M/G1	Spellman_1998
YBL064C	M/G1	Spellman_1998
YIL114C	M/G1	Spellman_1998
YNL326C	M/G1	Spellman_1998
YNR044W	M/G1	Spellman_1998
YNL328C	M/G1	Spellman_1998
YDL169C	M/G1	Spellman_1998
YBR273C	M/G1	Spellman_1998
YLR463C	M/G1	Spellman_1998
YER111C	M/G1	Spellman_1998
YLR466W	M/G1	Spellman_1998
YGL090W	M/G1	Spellman_1998
YBL061C	M/G1	Spellman_1998
YBR204C	M/G1	Spellman_1998
YKL182W	M/G1	Spellman_1998
YHR094C	M/G1	Spellman_1998
YHR219W	M/G1	Spellman_1998
YJL225C	M/G1	Spellman_1998
YJR004C	M/G1	Spellman_1998
YCL040W	M/G1	Spellman_1998
YCL027W	M/G1	Spellman_1998
YPR204W	M/G1	Spellman_1998
YOR270C	G1	Spellman_1998
YLR467W	G1	Spellman_1998
YER189W	G1	Spellman_1998
YLL067C	G1	Spellman_1998
YEL076C	G1	Spellman_1998
YDR309C	G1	Spellman_1998
YEL075C	G1	Spellman_1998
YHL050C	G1	Spellman_1998
YLR464W	G1	Spellman_1998
YBL111C	G1	Spellman_1998
YJL015C	G1	Spellman_1998
YHR067W	G1	Spellman_1998
YOR308C	G1	Spellman_1998
YBL113C	G1	Spellman_1998
YLR049C	G1	Spellman_1998
YHL049C	G1	Spellman_1998
YEL077C	G1	Spellman_1998
YFL064C	G1	Spellman_1998
YOL094C	G1	Spellman_1998
YHR218W	G1	Spellman_1998
YLR032W	G1	Spellman_1998
YNL339C	G1	Spellman_1998
YLL066C	G1	Spellman_1998
YBL112C	G1	Spellman_1998
YPR203W	G1	Spellman_1998
YLR462W	G1	Spellman_1998
YHR113W	G1	Spellman_1998
YDL127W	G1	Spellman_1998
YML100W	G1	Spellman_1998
YOR307C	G1	Spellman_1998
YGL028C	G1	Spellman_1998
YER190W	G1	Spellman_1998
YML133C	G1	Spellman_1998
YDL102W	G1	Spellman_1998
YDR368W	G1	Spellman_1998
YIL177C	G1	Spellman_1998
YGR296W	G1	Spellman_1998
YDR001C	G1	Spellman_1998
YKR077W	G1	Spellman_1998
YGL089C	G1	Spellman_1998
YPR202W	G1	Spellman_1998
YHR149C	G1	Spellman_1998
YDL156W	G1	Spellman_1998
YDR507C	G1	Spellman_1998
YJR155W	G1	Spellman_1998
YDL164C	G1	Spellman_1998
YNL082W	G1	Spellman_1998
YGR041W	G1	Spellman_1998
YFR027W	G1	Spellman_1998
YDR481C	G1	Spellman_1998
YGR042W	G1	Spellman_1998
YOR033C	G1	Spellman_1998
YOR144C	G1	Spellman_1998
YGL038C	G1	Spellman_1998
YGL185C	G1	Spellman_1998
YBR071W	G1	Spellman_1998
YPL232W	G1	Spellman_1998
YKL108W	G1	Spellman_1998
YNL304W	G1	Spellman_1998
YPR018W	G1	Spellman_1998
YNL233W	G1	Spellman_1998
YMR179W	G1	Spellman_1998
YGR109C	G1	Spellman_1998
YCL042W	G1	Spellman_1998
YDR528W	G1	Spellman_1998
YER070W	G1	Spellman_1998
YKL113C	G1	Spellman_1998
YJR054W	G1	Spellman_1998
YNL273W	G1	Spellman_1998
YGR044C	G1	Spellman_1998
YEL076C-A	G1	Spellman_1998
YNL072W	G1	Spellman_1998
YDL105W	G1	Spellman_1998
YPL221W	G1	Spellman_1998
YDL163W	G1	Spellman_1998
YJL217W	G1	Spellman_1998
YJL078C	G1	Spellman_1998
YML102W	G1	Spellman_1998
YMR078C	G1	Spellman_1998
YDL103C	G1	Spellman_1998
YCL022C	G1	Spellman_1998
YDL197C	G1	Spellman_1998
YGL207W	G1	Spellman_1998
YJL181W	G1	Spellman_1998
YJR030C	G1	Spellman_1998
YNL102W	G1	Spellman_1998
YCL024W	G1	Spellman_1998
YNL309W	G1	Spellman_1998
YLR457C	G1	Spellman_1998
YGR238C	G1	Spellman_1998
YPL057C	G1	Spellman_1998
YPR175W	G1	Spellman_1998
YPR160W	G1	Spellman_1998
YCL023C	G1	Spellman_1998
YPL267W	G1	Spellman_1998
YPL153C	G1	Spellman_1998
YKL045W	G1	Spellman_1998
YCL060C	G1	Spellman_1998
YAR003W	G1	Spellman_1998
YPR120C	G1	Spellman_1998
YDL010W	G1	Spellman_1998
YAR008W	G1	Spellman_1998
YBL035C	G1	Spellman_1998
YFL008W	G1	Spellman_1998
YOR355W	G1	Spellman_1998
YJL073W	G1	Spellman_1998
YDL227C	G1	Spellman_1998
YNL312W	G1	Spellman_1998
YPR174C	G1	Spellman_1998
YPR135W	G1	Spellman_1998
YBR108W	G1	Spellman_1998
YEL064C	G1	Spellman_1998
YJL074C	G1	Spellman_1998
YDR097C	G1	Spellman_1998
YHR123W	G1	Spellman_1998
YMR048W	G1	Spellman_1998
YNL225C	G1	Spellman_1998
YLR233C	G1	Spellman_1998
YLR286C	G1	Spellman_1998
YNL231C	G1	Spellman_1998
YLR103C	G1	Spellman_1998
YDR307W	G1	Spellman_1998
YGR152C	G1	Spellman_1998
YBR070C	G1	Spellman_1998
YCL061C	G1	Spellman_1998
YHR106W	G1	Spellman_1998
YIL104C	G1	Spellman_1998
YOL034W	G1	Spellman_1998
YDL011C	G1	Spellman_1998
YOR074C	G1	Spellman_1998
YIL066C	G1	Spellman_1998
YIL026C	G1	Spellman_1998
YNL015W	G1	Spellman_1998
YDR503C	G1	Spellman_1998
YGR151C	G1	Spellman_1998
YPL163C	G1	Spellman_1998
YJL115W	G1	Spellman_1998
YLR313C	G1	Spellman_1998
YBR088C	G1	Spellman_1998
YGL163C	G1	Spellman_1998
YPL255W	G1	Spellman_1998
YDL003W	G1	Spellman_1998
YOR321W	G1	Spellman_1998
YMR076C	G1	Spellman_1998
YKL042W	G1	Spellman_1998
YKL165C	G1	Spellman_1998
YCR065W	G1	Spellman_1998
YML060W	G1	Spellman_1998
YAR007C	G1	Spellman_1998
YLL002W	G1	Spellman_1998
YGR221C	G1	Spellman_1998
YLR458W	G1	Spellman_1998
YML020W	G1	Spellman_1998
YDR440W	G1	Spellman_1998
YKL103C	G1	Spellman_1998
YOL017W	G1	Spellman_1998
YGR189C	G1	Spellman_1998
YER124C	G1	Spellman_1998
YLR212C	G1	Spellman_1998
YER149C	G1	Spellman_1998
YDR144C	G1	Spellman_1998
YBR087W	G1	Spellman_1998
YML027W	G1	Spellman_1998
YHR153C	G1	Spellman_1998
YDR053W	G1	Spellman_1998
YHR159W	G1	Spellman_1998
YLR235C	G1	Spellman_1998
YOR075W	G1	Spellman_1998
YBR073W	G1	Spellman_1998
YGR153W	G1	Spellman_1998
YJL187C	G1	Spellman_1998
YOR115C	G1	Spellman_1998
YNL181W	G1	Spellman_1998
YHR143W	G1	Spellman_1998
YNL289W	G1	Spellman_1998
YLR236C	G1	Spellman_1998
YHR127W	G1	Spellman_1998
YLR183C	G1	Spellman_1998
YOR320C	G1	Spellman_1998
YBR089W	G1	Spellman_1998
YPL256C	G1	Spellman_1998
YFL060C	G1	Spellman_1998
YLR343W	G1	Spellman_1998
YNL262W	G1	Spellman_1998
YDL018C	G1	Spellman_1998
YPL209C	G1	Spellman_1998
YKL089W	G1	Spellman_1998
YIL141W	G1	Spellman_1998
YER170W	G1	Spellman_1998
YER095W	G1	Spellman_1998
YMR199W	G1	Spellman_1998
YDR279W	G1	Spellman_1998
YGL195W	G1	Spellman_1998
YHR110W	G1	Spellman_1998
YJR043C	G1	Spellman_1998
YOL007C	G1	Spellman_1998
YLL022C	G1	Spellman_1998
YOL019W	G1	Spellman_1998
YOL090W	G1	Spellman_1998
YJR154W	G1	Spellman_1998
YLR231C	G1	Spellman_1998
YIL132C	G1	Spellman_1998
YLR135W	G1	Spellman_1998
YNL300W	G1	Spellman_1998
YJR006W	G1	Spellman_1998
YJL018W	G1	Spellman_1998
YDL101C	G1	Spellman_1998
YKR012C	G1	Spellman_1998
YJR148W	G1	Spellman_1998
YKR091W	G1	Spellman_1998
YLR121C	G1	Spellman_1998
YDL095W	G1	Spellman_1998
YDL093W	G1	Spellman_1998
YLR234W	G1	Spellman_1998
YKR090W	G1	Spellman_1998
YLR050C	G1	Spellman_1998
YIL140W	G1	Spellman_1998
YAL053W	G1	Spellman_1998
YIL025C	G1	Spellman_1998
YDR461W	G1	Spellman_1998
YKR013W	G1	Spellman_1998
YDR400W	G1	Spellman_1998
YJL072C	G1	Spellman_1998
YNL169C	G1	Spellman_1998
YER152C	G1	Spellman_1998
YMR305C	G1	Spellman_1998
YPL208W	G1	Spellman_1998
YDR501W	G1	Spellman_1998
YML061C	G1	Spellman_1998
YML021C	G1	Spellman_1998
YLR151C	G1	Spellman_1998
YGR014W	G1	Spellman_1998
YDR353W	G1	Spellman_1998
YPL241C	G1	Spellman_1998
YGL061C	G1	Spellman_1998
YLR383W	G1	Spellman_1998
YKL101W	G1	Spellman_1998
YBR007C	G1	Spellman_1998
YDL096C	G1	Spellman_1998
YOR248W	G1	Spellman_1998
YOR176W	G1	Spellman_1998
YIL076W	G1	Spellman_1998
YOR114W	G1	Spellman_1998
YOR247W	G1	Spellman_1998
YNL165W	G1	Spellman_1998
YER001W	G1	Spellman_1998
YKL066W	G1	Spellman_1998
YGL060W	G1	Spellman_1998
YJL019W	G1	Spellman_1998
YLR154C	G1	Spellman_1998
YHR154W	G1	Spellman_1998
YOR283W	G1	Spellman_1998
YER118C	G1	Spellman_1998
YDL211C	G1	Spellman_1998
YBR161W	G1	Spellman_1998
YOR083W	G1	Spellman_1998
YGR188C	G1	Spellman_1998
YER016W	G1	Spellman_1998
YEL047C	G1	Spellman_1998
YDL157C	G1	Spellman_1998
YHR173C	G1	Spellman_1998
YKL067W	G1	Spellman_1998
YOR195W	G1	Spellman_1998
YJL091C	G1	Spellman_1998
YML109W	G1	Spellman_1998
YPL124W	G1	Spellman_1998
YGL027C	G1	Spellman_1998
YLR300W	G1	Spellman_1998
YNL263C	G1	Spellman_1998
YOL016C	G1	Spellman_1998
YHR172W	G1	Spellman_1998
YPR076W	G1	Spellman_1998
YDR488C	G1	Spellman_1998
YPR106W	G1	Spellman_1998
YGL093W	G1	Spellman_1998
YOR084W	G1	Spellman_1998
YLR326W	G1	Spellman_1998
YNL126W	G1	Spellman_1998
YDR297W	G1	Spellman_1998
YNL166C	G1	Spellman_1998
YJL173C	G1	Spellman_1998
YNL208W	G1	Spellman_1998
YDR113C	G1	Spellman_1998
YLR372W	G1	Spellman_1998
YPR075C	G1	Spellman_1998
YGL200C	G1	Spellman_1998
YPR141C	G1	Spellman_1998
YBL009W	G1	Spellman_1998
YKL127W	G1	Spellman_1998
YER019W	G1	Spellman_1998
YLL012W	G1	Spellman_1998
YLR342W	G1	Spellman_1998
YDR356W	G1	Spellman_1998
YMR307W	G1	Spellman_1998
YPL032C	G1	Spellman_1998
YGR140W	G1	Spellman_1998
YDL055C	G1	Spellman_1998
YGR055W	G1	Spellman_1998
YLR380W	G1	Spellman_1998
YOR372C	G1	Spellman_1998
YEL061C	S	Spellman_1998
YIL117C	S	Spellman_1998
YMR295C	S	Spellman_1998
YBR009C	S	Spellman_1998
YNL030W	S	Spellman_1998
YOR250C	S	Spellman_1998
YBR010W	S	Spellman_1998
YPL054W	S	Spellman_1998
YIL144W	S	Spellman_1998
YJL201W	S	Spellman_1998
YBL002W	S	Spellman_1998
YDR355C	S	Spellman_1998
YGL225W	S	Spellman_1998
YKL008C	S	Spellman_1998
YML117W	S	Spellman_1998
YML012W	S	Spellman_1998
YNL031C	S	Spellman_1998
YIR017C	S	Spellman_1998
YDR224C	S	Spellman_1998
YMR144W	S	Spellman_1998
YIL074C	S	Spellman_1998
YNR066C	S	Spellman_1998
YPL269W	S	Spellman_1998
YDR225W	S	Spellman_1998
YGL184C	S	Spellman_1998
YLL062C	S	Spellman_1998
YPR107C	S	Spellman_1998
YBL003C	S	Spellman_1998
YPR159W	S	Spellman_1998
YKL001C	S	Spellman_1998
YHR030C	S	Spellman_1998
YAL067C	S	Spellman_1998
YJL092W	S	Spellman_1998
YEL068C	S	Spellman_1998
YPL127C	S	Spellman_1998
YLR045C	S	Spellman_1998
YKR037C	S	Spellman_1998
YER003C	S	Spellman_1998
YGR113W	S	Spellman_1998
YEL060C	S	Spellman_1998
YHR061C	S	Spellman_1998
YNL283C	S	Spellman_1998
YDR261C	S	Spellman_1998
YER091C	S	Spellman_1998
YPL250C	S	Spellman_1998
YPL274W	S	Spellman_1998
YGR099W	S	Spellman_1998
YKR069W	S	Spellman_1998
YKR010C	S	Spellman_1998
YHR098C	S	Spellman_1998
YOR073W	S	Spellman_1998
YMR238W	S	Spellman_1998
YDR247W	S	Spellman_1998
YBL063W	S	Spellman_1998
YPR034W	S	Spellman_1998
YDR451C	S	Spellman_1998
YDR448W	S	Spellman_1998
YPL253C	S	Spellman_1998
YJL118W	S	Spellman_1998
YBR008C	S	Spellman_1998
YNR009W	S	Spellman_1998
YLR455W	S	Spellman_1998
YOL012C	S	Spellman_1998
YJL119C	S	Spellman_1998
YFR030W	S	Spellman_1998
YGL125W	S	Spellman_1998
YJR137C	S	Spellman_1998
YEL042W	S	Spellman_1998
YLL061W	S	Spellman_1998
YOR188W	S	Spellman_1998
YKL065C	S	Spellman_1998
YOR391C	G2	Spellman_1998
YJR001W	G2	Spellman_1998
YLR302C	G2	Spellman_1998
YOL058W	G2	Spellman_1998
YLR210W	G2	Spellman_1998
YLR288C	G2	Spellman_1998
YLR303W	G2	Spellman_1998
YNL276C	G2	Spellman_1998
YHR086W	G2	Spellman_1998
YLR373C	G2	Spellman_1998
YOL112W	G2	Spellman_1998
YER018C	G2	Spellman_1998
YNL216W	G2	Spellman_1998
YGL216W	G2	Spellman_1998
YOL088C	G2	Spellman_1998
YNL197C	G2	Spellman_1998
YKL035W	G2	Spellman_1998
YBR243C	G2	Spellman_1998
YGR124W	G2	Spellman_1998
YJR010W	G2	Spellman_1998
YIL135C	G2	Spellman_1998
YIR010W	G2	Spellman_1998
YKL048C	G2	Spellman_1998
YHR208W	G2	Spellman_1998
YJL060W	G2	Spellman_1998
YNL043C	G2	Spellman_1998
YPL116W	G2	Spellman_1998
YKL096W	G2	Spellman_1998
YBR256C	G2	Spellman_1998
YMR163C	G2	Spellman_1998
YIL129C	G2	Spellman_1998
YJL099W	G2	Spellman_1998
YMR215W	G2	Spellman_1998
YER042W	G2	Spellman_1998
YKL052C	G2	Spellman_1998
YER032W	G2	Spellman_1998
YLR180W	G2	Spellman_1998
YDR302W	G2	Spellman_1998
YLR209C	G2	Spellman_1998
YHR178W	G2	Spellman_1998
YIL123W	G2	Spellman_1998
YMR003W	G2	Spellman_1998
YOR324C	G2	Spellman_1998
YMR198W	G2	Spellman_1998
YEL017W	G2	Spellman_1998
YHR006W	G2	Spellman_1998
YPR167C	G2	Spellman_1998
YPR155C	G2	Spellman_1998
YPL264C	G2	Spellman_1998
YOR323C	G2	Spellman_1998
YLR225C	G2	Spellman_1998
YHR108W	G2	Spellman_1998
YHR146W	G2	Spellman_1998
YPL133C	G2	Spellman_1998
YNL176C	G2	Spellman_1998
YIL131C	G2	Spellman_1998
YGL101W	G2	Spellman_1998
YDR130C	G2	Spellman_1998
YKR041W	G2	Spellman_1998
YGL212W	G2	Spellman_1998
YHR135C	G2	Spellman_1998
YJL134W	G2	Spellman_1998
YMR278W	G2	Spellman_1998
YMR055C	G2	Spellman_1998
YKL069W	G2	Spellman_1998
YPL128C	G2	Spellman_1998
YCR069W	G2	Spellman_1998
YIL050W	G2	Spellman_1998
YJL158C	G2	Spellman_1998
YJL137C	G2	Spellman_1998
YNL003C	G2	Spellman_1998
YOL114C	G2	Spellman_1998
YIL072W	G2	Spellman_1998
YOR332W	G2	Spellman_1998
YLR142W	G2	Spellman_1998
YML125C	G2	Spellman_1998
YML065W	G2	Spellman_1998
YOR235W	G2	Spellman_1998
YFL037W	G2	Spellman_1998
YJR048W	G2	Spellman_1998
YBL052C	G2	Spellman_1998
YPL025C	G2	Spellman_1998
YJR110W	G2	Spellman_1998
YLR056W	G2	Spellman_1998
YCL062W	G2	Spellman_1998
YDR149C	G2	Spellman_1998
YPL075W	G2	Spellman_1998
YOR337W	G2	Spellman_1998
YBR133C	G2	Spellman_1998
YDR089W	G2	Spellman_1998
YCL025C	G2	Spellman_1998
YDR346C	G2	Spellman_1998
YMR183C	G2	Spellman_1998
YLR437C	G2	Spellman_1998
YDR011W	G2	Spellman_1998
YCLX09W	G2	Spellman_1998
YMR002W	G2	Spellman_1998
YIL138C	G2	Spellman_1998
YLR058C	G2	Spellman_1998
YLR099C	G2	Spellman_1998
YML072C	G2	Spellman_1998
YOL030W	G2	Spellman_1998
YCL013W	G2	Spellman_1998
YOR152C	G2	Spellman_1998
YLL032C	G2	Spellman_1998
YLR169W	G2	Spellman_1998
YGR138C	G2	Spellman_1998
YDR029W	G2	Spellman_1998
YPL155C	G2	Spellman_1998
YPL141C	G2	Spellman_1998
YCL014W	G2	Spellman_1998
YML058W	G2	Spellman_1998
YKL004W	G2	Spellman_1998
YPL021W	G2	Spellman_1998
YKL183W	G2	Spellman_1998
YKL096W-A	G2	Spellman_1998
YCR002C	G2	Spellman_1998
YKR039W	G2	Spellman_1998
YCL063W	G2	Spellman_1998
YPR111W	M	Spellman_1998
YDR150W	G2	Spellman_1998
YNL037C	M	Spellman_1998
YIL158W	M	Spellman_1998
YCL012W	M	Spellman_1998
YPR045C	M	Spellman_1998
YHR205W	M	Spellman_1998
YOR153W	M	Spellman_1998
YOR105W	M	Spellman_1998
YBR242W	M	Spellman_1998
YIL011W	M	Spellman_1998
YKR046C	M	Spellman_1998
YOL069W	M	Spellman_1998
YGL021W	M	Spellman_1998
YOR129C	M	Spellman_1998
YMR015C	M	Spellman_1998
YOL014W	M	Spellman_1998
YJR092W	M	Spellman_1998
YML120C	M	Spellman_1998
YBR086C	M	Spellman_1998
YIL094C	M	Spellman_1998
YNL171C	M	Spellman_1998
YOR298W	M	Spellman_1998
YGR035C	M	Spellman_1998
YML034W	M	Spellman_1998
YNL172W	M	Spellman_1998
YPR014C	M	Spellman_1998
YHR137W	M	Spellman_1998
YFR039C	M	Spellman_1998
YOR315W	M	Spellman_1998
YHL028W	M	Spellman_1998
YJL051W	M	Spellman_1998
YML052W	M	Spellman_1998
YLR098C	M	Spellman_1998
YML033W	M	Spellman_1998
YLR353W	M	Spellman_1998
YGR279C	M	Spellman_1998
YML123C	M	Spellman_1998
YMR189W	M	Spellman_1998
YPL265W	M	Spellman_1998
YPL111W	M	Spellman_1998
YPR013C	M	Spellman_1998
YGR240C	M	Spellman_1998
YMR001C	M	Spellman_1998
YIL056W	M	Spellman_1998
YMR145C	M	Spellman_1998
YMR202W	M	Spellman_1998
YLR131C	M	Spellman_1998
YOR025W	M	Spellman_1998
YHR023W	M	Spellman_1998
YPR128C	M	Spellman_1998
YOR258W	M	Spellman_1998
YKL172W	M	Spellman_1998
YGR108W	M	Spellman_1998
YJR003C	M	Spellman_1998
YPR156C	M	Spellman_1998
YLR438W	M	Spellman_1998
YPR119W	M	Spellman_1998
YML035C-A	M	Spellman_1998
YIL122W	M	Spellman_1998
YIL106W	M	Spellman_1998
YGL255W	M	Spellman_1998
YKL130C	M	Spellman_1998
YGL209W	M	Spellman_1998
YDR146C	M	Spellman_1998
YBR138C	M	Spellman_1998
YDR276C	M	Spellman_1998
YPR157W	M	Spellman_1998
YLR214W	M	Spellman_1998
YPL242C	M	Spellman_1998
YLR084C	M	Spellman_1998
YHR029C	M	Spellman_1998
YML116W	M	Spellman_1998
YIL162W	M	Spellman_1998
YKR021W	M	Spellman_1998
YPR138C	M	Spellman_1998
YOR104W	M	Spellman_1998
YDL048C	M	Spellman_1998
YOL132W	M	Spellman_1998
YOR256C	M	Spellman_1998
YPR149W	M	Spellman_1998
YNL111C	M	Spellman_1998
YLR034C	M	Spellman_1998
YOR058C	M	Spellman_1998
YGR176W	M	Spellman_1998
YLR190W	M	Spellman_1998
YBR139W	M	Spellman_1998
YCRX05W	M	Spellman_1998
YGR259C	M	Spellman_1998
YMR032W	M	Spellman_1998
YGR177C	M	Spellman_1998
YNR050C	M	Spellman_1998
YPL058C	M	Spellman_1998
YOL158C	M	Spellman_1998
YDR432W	M	Spellman_1998
YDL180W	M	Spellman_1998
YLL028W	M	Spellman_1998
YLR095C	M	Spellman_1998
YML066C	M	Spellman_1998
YBL030C	M	Spellman_1998
YGL008C	M	Spellman_1998
YIL119C	M	Spellman_1998
YBL098W	M	Spellman_1998
YML119W	M	Spellman_1998
YCL043C	M	Spellman_1998
YBR038W	M	Spellman_1998
YMR058W	M	Spellman_1998
YBL100C	M	Spellman_1998
YEL065W	M	Spellman_1998
YCR024C-A	M	Spellman_1998
YML064C	M	Spellman_1998
YKL043W	M	Spellman_1998
YPL036W	M	Spellman_1998
YGL116W	M	Spellman_1998
YOR314W	M	Spellman_1998
YOR023C	M	Spellman_1998
YOR383C	M	Spellman_1998
YOR313C	M	Spellman_1998
YGL162W	M	Spellman_1998
YBR093C	M	Spellman_1998
YOL150C	M	Spellman_1998
YCL038C	M	Spellman_1998
YOR273C	M	Spellman_1998
YGR260W	M	Spellman_1998
YBR094W	M	Spellman_1998
YHR152W	M	Spellman_1998
YKL044W	M	Spellman_1998
YBR069C	M	Spellman_1998
YOL119C	M	Spellman_1998
YLR057W	M	Spellman_1998
YMR253C	M	Spellman_1998
YHL040C	M	Spellman_1998
YOR049C	M	Spellman_1998
YNL058C	M	Spellman_1998
YGR143W	M	Spellman_1998
YOL070C	M	Spellman_1998
YEL025C	M	Spellman_1998
YHR151C	M	Spellman_1998
YGR284C	M	Spellman_1998
YPL095C	M	Spellman_1998
YLR100W	M	Spellman_1998
YNL056W	M	Spellman_1998
YDL039C	M	Spellman_1998
YAL040C	M	Spellman_1998
YMR031C	M	Spellman_1998
YDL037C	M	Spellman_1998
YHR215W	M	Spellman_1998
YDR033W	M	Spellman_1998
YNL057W	M	Spellman_1998
YMR254C	M	Spellman_1998
YER145C	M	Spellman_1998
YBR092C	M	Spellman_1998
YHL026C	M	Spellman_1998
YPL061W	M	Spellman_1998
YGR065C	M	Spellman_1998
YGR146C	M	Spellman_1998
YGR092W	M	Spellman_1998
YML050W	M	Spellman_1998
YCL065W	M	Spellman_1998
YBR287W	M	Spellman_1998
YLR254C	M	Spellman_1998
YIL168W	M	Spellman_1998
YKR042W	M	Spellman_1998
YAR018C	M	Spellman_1998
YLR297W	M	Spellman_1998
YKR079C	M	Spellman_1998
YOR229W	M	Spellman_1998
YDR380W	M	Spellman_1998
YCR040W	M	Spellman_1998
YCL066W	M	Spellman_1998
YLR413W	M	Spellman_1998
YDL128W	M	Spellman_1998
YIL121W	M	Spellman_1998
YCR042C	M	Spellman_1998
YAL022C	M	Spellman_1998
YDR190C	M	Spellman_1998
YAR071W	M	Spellman_1998
YCR041W	M	Spellman_1998
YBR200W	M	Spellman_1998
YNL145W	M	Spellman_1998
YBR202W	M	Spellman_1998
YBR054W	M	Spellman_1998
YKL209C	M	Spellman_1998
YDL138W	M	Spellman_1998
YFL026W	M	Spellman_1998
YDR337W	M	Spellman_1998
YBL023C	M	Spellman_1998
YFL006W	M	Spellman_1998
YJL079C	M	Spellman_1998
YLR347C	M	Spellman_1998
YPR019W	M	Spellman_1998
YJL157C	M	Spellman_1998
YGL201C	M	Spellman_1998
YFR002W	M	Spellman_1998
YIL167W	M	Spellman_1998
YGR230W	M	Spellman_1998
YDR077W	M	Spellman_1998
Q0020	Mito	SGD
Q0045	Mito	SGD
Q0060	Mito	SGD
Q0050	Mito	SGD
Q0055	Mito	SGD
Q0070	Mito	SGD
Q0065	Mito	SGD
Q0075	Mito	SGD
Q0080	Mito	SGD
Q0085	Mito	SGD
Q0120	Mito	SGD
Q0110	Mito	SGD
Q0115	Mito	SGD
Q0105	Mito	SGD
Q0130	Mito	SGD
Q0140	Mito	SGD
Q0158	Mito	SGD
Q0160	Mito	SGD
Q0250	Mito	SGD
Q0255	Mito	SGD
Q0275	Mito	SGD
