## Supplemental Table 9 for "Simultaneous estimation of gene regulatory network structure and RNA kinetics from single cell gene expression"

Time	1	2	3	4	5	6
0	4.6	5	4.1	5.1	4.2	4
10	5	6.3	5.4	5.4	4.5	4.5
20	6.1	6.3	4.9	6.6	5.5	5
30	6.8	7.3	6.4	7.1	6.1	6.5
40	7.8	7.9	6.5	7.2	6.7	6.2
50	7	7.8	6.8	7.7	7.1	6.6
60	8.1	8.9	7	8.5	7.2	6.8
70	9.4	9.7	8.6	9.5	8.7	7.8
80	9.4	10	8.6	10.6	9.1	8.5
90	11.3	10.5	9.8	10.9	9.2	9
100	11.4	11.1	10.3	11.6	10.4	9.1
110	11.8	12.9	11	12.3	11.2	9.9
120	13.5	13.2	11.3	13.7	15.9	11.7
130	14.5	14.5	13.3	14.6	12.1	12.1
140	15.8	14.6	13.6	16.3	13.6	13
150	16.4	16	15.3	17.1	15.2	15
160	18.6	18.2	15.9	17.8	17.5	15.5
170	19.7	20	17.5	20.2	18.1	17.3
180	21.5	21.3	18.4	21.9	17.9	17.2
